# hPSC-Derived Enteric Ganglioids Model Human ENS Development and Function

**DOI:** 10.1101/2022.01.04.474746

**Authors:** Homa Majd, Ryan M Samuel, Jonathan T Ramirez, Ali Kalantari, Kevin Barber, Zaniar Ghazizadeh, Angeline K Chemel, Andrius Cesiulis, Mikayla N Richter, Subhamoy Das, Matthew G Keefe, Jeffrey Wang, Rahul K Shiv, Conor J McCann, Samyukta Bhat, Matvei Khoroshkin, Johnny Yu, Tomasz J Nowakowski, Hani Goodarzi, Nikhil Thapar, Julia A Kaltschmidt, Faranak Fattahi

**Affiliations:** Department of Cellular and Molecular Pharmacology, University of California, San Francisco, San Francisco, CA 94158, USA; Eli and Edythe Broad Center of Regeneration Medicine and Stem Cell Research, University of California, San Francisco, San Francisco, CA, 94143, USA; Division of Cardiovascular Medicine, Stanford University School of Medicine, Stanford, CA, USA; Department of Neurosurgery, Stanford University School of Medicine, Stanford, CA 94305, USA; Department of Anatomy, University of California, San Francisco, San Francisco, CA, USA; Department of Psychiatry and Behavioral Sciences, University of California, San Francisco, San Francisco, CA, USA; Department of Biochemistry and Biophysics, University of California, San Francisco, San Francisco, CA 94158, USA; Department of Electrical engineering, Stanford University, Stanford, CA 94305, USA; Stem Cells and Regenerative Medicine, UCL Great Ormond Street Institute of Child Health, London, UK; NIHR Great Ormond Street Hospital BRC, London, UK; Department of Neurological Surgery, University of California, San Francisco, San Francisco, CA, USA; Department of Urology, University of California, San Francisco, San Francisco, CA 94158, USA; Gastroenterology, Hepatology and Liver Transplant, Queensland Children’s Hospital, Brisbane, Queensland, Australia; School of Medicine, University of Queensland, Brisbane, Australia; Woolworths Centre for Child Nutrition Research, Queensland University of Technology, Brisbane, Australia; Wu Tsai Neurosciences Institute, Stanford University, Stanford, CA 94305, USA; Program in Craniofacial Biology, University of California, San Francisco, San Francisco, CA 94110, USA

## Abstract

The enteric nervous system (ENS) plays a central role in gut physiology and mediating the crosstalk between the gastrointestinal (GI) tract and other organs. The human ENS has remained elusive, highlighting the need for an *in vitro* modeling and mapping blueprint. Here we map out the developmental and functional features of the human ENS, by establishing robust and scalable 2D ENS cultures and 3D enteric ganglioids from human pluripotent stem cells (hPSCs). These models recapitulate the remarkable neuronal and glial diversity found in primary tissue and enable comprehensive molecular analyses that uncover functional and developmental relationships within these lineages. As a salient example of the power of this system, we performed in-depth characterization of enteric nitrergic neurons (NO neurons) which are implicated in a wide range of GI motility disorders. We conducted an unbiased screen and identified drug candidates that modulate the activity of NO neurons and demonstrated their potential in promoting motility in mouse colonic tissue *ex vivo*. We established a high-throughput strategy to define the developmental programs involved in NO neuron specification and discovered that PDGFR inhibition boosts the induction of NO neurons in enteric ganglioids. Transplantation of these ganglioids in the colon of NO neuron-deficient mice results in extensive tissue engraftment, providing a xenograft model for the study of human ENS *in vivo* and the development of cell-based therapies for neurodegenerative GI disorders. These studies provide a framework for deciphering fundamental features of the human ENS and designing effective strategies to treat enteric neuropathies.
