## Supplementary material for "hPSC-Derived Enteric Ganglioids Model Human ENS Development and Function": Table S1

### Sheet: Sheet1
Cholinergic	Nitrergic	Dopamanergic	Serotonergic	GABAergic	Glutamatergic
CHAT	NOS1	TH	TPH1	GAD1	GLUL
SLC18A3	NOS1AP	PAH	TPH2	GAD2	SLC17A6
ACHE	ARG1	DDC	DDC	SLC32A1	SLC17A7
SLC5A7	ARG2	TYR	TDO2		SLC17A8
	ASL	SPR	IDO1
	ASS1	QDPR	IDO2
		TAT	SLC6A4
		SLC6A3	SLC18A2
		QDPR
		SLC18A2
