## Supplementary material for "hPSC-Derived Enteric Ganglioids Model Human ENS Development and Function": Table S2

### Sheet: Sheet1
Neurotransmitter(s)	Transcription Factors	Neuropeptides	Neurotransmitter Receptors	Neuropeptide Receptors	Surface Markers
Nitrergic	POU5F1	CARTPT	HTR2C	NPFFR2	BTLA
			HTR5A	PRLR	CCR6
			GABRA2		CD55
			GABRG1		F11R
					FZD4
					ITGAL
					TNFRSF8
Glutamatergic	ERF			TACR2	CD8A
	HOXB4				CD72
	PAX6				CD99
	PAX7				IL15RA
	POU3F4				LILRB3
	SOX2				PI16
					PROCR
					SEMA7A
Catecholaminergic			GRIK4
GABAergic		SST	GABRG3	NTSR1	ALCAM
Serotonergic				GIPR	CD38
				TRHR	SELP
					TEK
					TNFRSF13C
Nitrergic Serotonergic		CBLN2	GABRB1		BTN3A1
			GRM8		PTPRC
Glutamatergic Nitrergic					FGFR2
GABAergic Nitrergic			GRIN1
			GRIN2A
Cholinergic Serotonergic				NPFFR1
				SSTR1
Cholinergic GABAergic			GABRA6	HCRTR2	DPP4
Catecholaminergic GABAergic					HAVCR1
Catecholaminergic Nitrergic		ADCYAP1		NPR3	CDCP1
		TAC1		NPY1R	SIRPA
				SCTR
Glutamatergic Serotonergic	ELF4	NPPA	GABRR2	NPR2	ANPEP
	FOXA3	POMC	GRIN3B		ART1
	TBX10				C5AR1
					CD37
					CD58
					CD80
					CSF1R
					CXCR5
					F3
					IL21R
					IL5RA
					LILRA6
					MELTF
					MRC2
					NT5E
					SDC2
					SELPLG
					TNFRSF11A
GABAergic Nitrergic Serotonergic			GABRA5	OPRL1	CD83
			GRM1	TACR1	ENPP3
Catecholaminergic Cholinergic Nitrergic				OPRM1
Catecholaminergic Glutamatergic Nitrergic					CD151
Glutamatergic Nitrergic Serotonergic			CHRNB4
Cholinergic GABAergic Nitrergic Serotonergic			HTR3E
Cholinergic GABAergic Glutamatergic Serotonergic	ETV5
Catecholaminergic Glutamatergic Nitrergic Serotonergic	POU4F2			CRHR2
Cholinergic GABAergic Glutamatergic Nitrergic Serotonergic					CD8B
