## Supplementary material for "hPSC-Derived Enteric Ganglioids Model Human ENS Development and Function": Table S3

### Sheet: Sheet1
Antibody	Host	Vendor	cat number	used for	dilution
CCR6	R&D msIgG2b	R&D	MAB195	FC	1:500
CD24	mouse, IgG2a	Biolegend	311101	IF	1:100
cFOS	rabbit	Abcam	ab190289	IF, FC	1:2500, 1:2500
CHAT	rabbit	Proteintech	20747-1-AP	IF	1:1000
CHAT	goat	Sigma	AB144P	FC	1:1000
GABA	rabbit	Sigma	a2052	IF, FC	1:2500
GABA	mouse IgG1	Sigma	A0310	FC	1:100
GFAP	chicken	abcam	ab46674	IF, FC	1:2500
GFAP	chicken	abcam	ab4674	IF	1:2500
GFP	chicken	Abcam	ab13970	IF, FC	1:1000
GYPB (CD235a)	mouse IgG2b	BD bio	555569	FC	1:250
MPZ	chicken	abcam	ab39375	IF	1:50
NOS1	mouse	Santa Cruz Biotechnology	sc-5302	IF, FC	1:50 (IF), 1:100
NOS1	rabbit	Invitrogen	61-7000	FC	1:200
PDGFRA	rabbit	Cell Signaling	5241	FC	1:100
PDGFRB	rat	eBioscience	14-1402-82	FC	1:500
PMP22	rabbit	abcam	ab203053	IF	1:100
S100	rabbit	Thermo Scientific	RB-9018-P0	IF	1:500
Serotonin	rabbit	Sigma	s5545	IF, FC	1:8000
Serotonin	goat	immunostar	20079	FC	1:2500
STEM121	mouse	Takara Bio	Y40410	IF	1:1000
TUBB3	chicken	Millipore Sigma	ab9354	FC	1:350
TUBB3	mouse IgG2a	Biolegend	801202	IF	1:1500
