## Supplementary material for "hPSC-Derived Enteric Ganglioids Model Human ENS Development and Function": Table S4

### Sheet: Sheet1
Dataset	nFeatures greater than	nFeatures less than	nCounts less than	percent mitochondrial reads less than
stage 1 control BR1	1250	7000	40000	0.1
stage 1 control BR2	1250	7000	40000	0.1
stage 1 pp121 BR1	1250	7000	40000	0.1
stage 1 pp121 BR2	1250	7000	40000	0.1
stage 2 control BR1	1250	6500	40000	0.1
stage 2 control BR2	1250	6500	40000	0.1
Stage 2 control 2D
D10	1250	3500	20000	0.05
D15	1500	3500	20000	0.1
Morarach et al.
E15	1000	6000	40000	0.05
E18	1000	8000	40000	0.1
P21	1500	8000	60000	25% (if nfeatures > 4000), 10% (if nfeatures < 4000)
Drokhlyansky et al.
Human	1000	NA	NA	NA
Mouse	1000	NA	NA	NA
