## Supplementary material for "hPSC-Derived Enteric Ganglioids Model Human ENS Development and Function": Table S5

### Sheet: Sheet1
Dataset	Cell Type Subset	Batch Correction Method	# PCs Used (SNN and UMAP)	UMAP min.dist	UMAP n.neighbors	UMAP metric	UMAP umap.method	Clustering Resolution	Cluster(s) removed and re-clustered? (Reason)
Stage 1 Control	All Cells	NA (regular merge)	18	0.3	30	cosine	uwot	0.4	Yes (High ribosomal gene percentage)
Stage 1 Control	Neurons	NA (regular merge)	17	0.3	30	cosine	uwot	0.6	Yes (High ribosomal gene percentage)
Stage 1 Control	Nitrergic Neurons	NA (regular merge)	14	0.3	30	cosine	uwot	0.3
Stage 1 Control and PP121	All Cells	NA (regular merge)	18	0.3	30	cosine	uwot	0.2
Stage 1 Control and PP121	Neurons	NA (regular merge)	16	0.3	30	cosine	uwot	0.6	Yes (High ribosomal gene percentage)
Stage 1 Control and PP121	Nitrergic Neurons	NA (regular merge)	16	0.3	30	cosine	uwot	0.3
Stage 2 Control	All Cells	NA (regular merge)	24	0.3	30	cosine	uwot	0.2
Stage 2 Control	Neurons	NA (regular merge)	20	0.3	30	cosine	uwot	20
Stage 2 Control	Glia	NA (regular merge)	25	0.3	30	cosine	uwot	0.2
Stage 2 Control 2D	All Cells	Seurat Integration	19	0.3	30	cosine	uwot	0.1
Stage 2 Control 2D	Neurons	Seurat Integration	20	0.3	30	cosine	uwot	0.3
Stage 2 Control 2D	Glia	Seurat Integration	20	0.3	30	cosine	uwot	0.2
D10	All Cells	NA	11	0.3	30	cosine	uwot	0.1
D10	ENCs	NA	17	0.3	30	cosine	uwot	0.2	Yes (High expression of placode genes)
D15	All Cells	NA	16	0.3	30	cosine	uwot	0.1
D15	ENCs	NA	21	0.3	30	cosine	uwot	0.5	Yes (High SYP expression)
Morarach et al.
E15	All Cells		30	0.48	69	correlation	uwot-learn	0.9	Yes (Not enteric)
E18	All Cells		30	0.5	49	correlation	uwot-learn	0.9	Yes (Not enteric)
E18	Progenitors and Glia		30	0.5	30	correlation	uwot-learn	0.2
P21	All Cells		35	0.5	30	correlation	uwot-learn	1	Yes (low quality/doublets)
P21	Glia		30	0.5	30	correlation	uwot-learn	0.2
Drokhlyansky et al.
Human	All Cells	MNN	30	0.3	30	cosine	uwot	0.1
Human	Neurons	MNN	30	0.3	30	cosine	uwot	0.1
Human	Nitrergic Neurons	MNN	30	0.3	30	cosine	uwot	0.6
Human	Glia	MNN	30	0.3	30	cosine	uwot	0.3
Mouse	Neurons	MNN	30	0.3	30	cosine	uwot	0.1
Mouse	Glia	MNN	30	0.3	30	cosine	uwot	0.3
