## Supplementary material for "hPSC-Derived Enteric Ganglioids Model Human ENS Development and Function": Table S6

### Sheet: Sheet1
Enteric Neurons	Progenitor	Epithelial	Mesenchymal	Glia	RPE	Smooth Muscle
NRXN3	SOX2	CDH1	PRRX1	GFAP	MITF	ACTA1
NRXN1	NOTCH1	EPCAM	RUNX2	ERBB4	OTX2	PAX7
DCX	MEF2C	KRT19	TWIST1	NTRK2	PAX6	MYOD1
MAPT	PAX7		COL11A1	NTRK3	SIX3	MYL4
ELAVL2			COL1A2	PAX3	OTX1	CHRNA1
NRCAM			COL1A1	EDNRB	TYR	TNNT2
RBFOX3			COL3A1	FZD3	TRPM1	MYOG
NCAM1			COL5A2	SOX2	DCT	DES
NRG1			FN1	VEGFC	TYRP1	TBX1
SYN1			LAMA4
SYP			EDNRA
			PDGFRA
			PDGFRB
