## Supplementary material for "hPSC-Derived Enteric Ganglioids Model Human ENS Development and Function": Table S7

### Sheet: Sheet1
TFs.Full.List	Neurotransmitter.Synthesis.Full.List	Neuropeptides.Full.List	NT.Receptors.Full.List	Neuropeptide.Receptors.Full.List	Cytokine.Ligands.Full.List	Cytokine.Receptors.Full.List	Secreted.Ligands.Full.List	Receptors.Full.List	Surface.markers.Full.List
SRY	CHAT	ADCYAP1	CHRM1	ADCYAP1R1	IL1A	CXCR1	BDNF	EPHA1	ABCB1
SOX1	SLC18A3	ADIPOQ	CHRM2	ADIPOR1	IL1B	CXCR2	NGF	EPHA2	ABCG2
SOX2	ACHE	ADM	CHRM3	ADIPOR2	IL1F10	IL1RAP	NTF3	EPHA3	ACE
SOX3	SLC5A7	ADM2	CHRM4	AGTR1	IL2	IL1RAPL1	NTF4	EPHA4	ACKR1
SOX4	NOS1	AGRP	CHRM5	AGTR2	IL3	IL1RAPL2	NTF6A	EPHA5	ADAM10
SOX5	NOS1AP	AGT	CHRNA1	APLNR	IL4	IL1RL1	NTF6B	EPHA6	ADAM17
SOX6	ARG1	APLN	CHRNA2	AVPR1A	IL5	IL1RL2	NTF6G	EPHA7	ADAM8
SOX7	ARG2	AVP	CHRNA3	AVPR1B	IL6	IL1RN	ARTN	EPHA8	ADGRE2
SOX8	ASL	CALCA	CHRNA4	CALCR	IL7	IL1R1	GDNF	EPHA10	ADGRE5
SOX9	ASS1	CALCB	CHRNA5	CALCRL	CXCL8	IL1R2	NRTN	EPHB1	ALCAM
SOX10	TH	CARTPT	CHRNA6	CCKAR	IL9	IL2RA	PSPN	EPHB2	ALK
SOX11	PAH	CBLN1	CHRNA7	CCKBR	IL10	IL2RB	WNT1	EPHB3	ANPEP
SOX12	DDC	CBLN2	CHRNA9	CLR	IL11	IL2RG	WNT2	EPHB4	ART1
SOX13	TYR	CBLN3	CHRNA10	CRHR1	IL12A	IL3RA	WNT2B	EPHB6	ART4
SOX14	SPR	CBLN4	CHRNB1	CRHR1	IL12B	IL4R	WNT3	NOTCH1	ATP1B3
SOX15	QDPR	CCK	CHRNB2	CRHR2	IL13	IL5RA	WNT3A	NOTCH2	B3GAT1
SOX17	TAT	CGC	CHRNB3	EDNRA	IL15	IL6R	WNT4	NOTCH3	BCAM
SOX18	SLC6A3	CHGA	CHRNB4	EDNRB	IL16	IL6ST	WNT5A	NOTCH4	BMPR1A
SOX21	QDPR	CHGB	CHRND	GALR1	IL17A	IL7R	WNT5B	TLR1	BMPR1B
SOX30	SLC18A2	CORT	CHRNE	GALR2	IL17B	IL9R	WNT6	TLR2	BSG
POU1F1	TPH1	CRH	CHRNG	GALR3	IL17C	IL10RA	WNT7A	TLR3	BST1
POU2F1	DDC	EDN1	GUCY1A2	GCGR	IL17D	IL10RB	WNT7B	TLR4	BST2
POU2F2	TDO2	EDN2	GUCY1A3	GHSR	IL17F	IL11RA	WNT8A	TLR5	BTLA
POU2F3	IDO1	EDN3	GUCY1B2	GHSR	IL18	IL12RB1	WNT8B	TLR6	BTN3A1
POU3F1	IDO2	GAL	GUCY1B3	GIPR	IL19	IL12RB2	WNT9A	TLR7	C5AR1
POU3F2	SLC6A4	GALP	HTR1A	GNRHR	IL20	IL13RA1	WNT9B	TLR8	CCR1
POU3F3	SLC18A2	GAST	HTR1B	GNRHR2	IL21	IL13RA2	WNT10A	TLR9	CCR2
POU3F4	GAD1	GHRH	HTR1D	GRPR	IL22	IL15RA	WNT10B	TLR10	CCR3
POU4F1	GAD2	GHRL	HTR1E	HCRTR1	IL23A	IL17RA	WNT11	CDH1	CCR4
POU4F2	SLC32A1	GIP	HTR1F	HCRTR2	IL24	IL17RB	WNT16	CDH2	CCR5
POU4F3	GLUL	GNRH1	HTR2A	IGF1R	IL25	IL17RC	BMP1	CDH3	CCR6
POU5F1	SLC17A6	GNRH2	HTR2B	IGF2R	IL26	IL17RD	BMP2	CDH4	CCR7
POU5F1P1	SLC17A7	GRP	HTR2C	INSR	IL27	IL17RE	BMP3	CDH5	CCR8
POU5F1P3	SLC17A8	HCRT	HTR4	KISS1R	IL31	IL18RAP	BMP4	CDH6	CCR9
POU5F1P4		IAPP	HTR5A	LEPR	IL32	IL18R1	BMP5	CDH7	CD101
POU5F2		IGF1	HTR5BP	MCHR1	IL33	IL20RA	BMP6	CDH8	CD109
POU6F1		IGF2	HTR6	MCHR2	IL34	IL20RB	BMP7	CDH9	CD14
POU6F2		INS	HTR7	MLNR	IL36A	IL21R	BMP8A	CDH10	CD151
PAX1		KISS1	HTR3A	NMBR	IL36B	IL22RA1	BMP8B	CDH11	CD160
PAX2		KNG1	HTR3B	NMUR1	IL36G	IL22RA2	BMP10	CDH12	CD163
PAX3		LEP	HTR3C	NMUR2	IL37	IL27RA	BMP15	CDH13	CD164
PAX4		MLN	HTR3D	NPBWR1	CD40LG	IL31RA	FGF1	CDH15	CD177
PAX5		NAMPT	HTR3E	NPBWR2	CD70	CD40	FGF2	CDH16	CD180
PAX6		NMB	DRD1	NPFFR1	EDA	EDA2R	FGF3	CDH17	CD19
PAX7		NMS	DRD2	NPFFR2	FASLG	EDAR	FGF4	CDH18	CD1A
PAX8		NMU	DRD3	NPR1	LTA	FAS	FGF5	CDH19	CD1B
PAX9		NPB	DRD4	NPR2	LTB	LTBR	FGF6	CDH20	CD1C
FOXA1		NPFF	DRD5	NPR3	TNF	PGLYRP1	FGF7	CDH22	CD1D
FOXA2		NPPA	GABRA1	NPSR1	TNFSF4	TNFR1	FGF8	CDH23	CD1E
FOXA3		NPPB	GABRA2	NPY1R	TNFSF8	TNFR2	FGF9	CDH24	CD2
FOXB1		NPPC	GABRA3	NPY2R	TNFSF9	TNFRSF4	FGF10	CDH26	CD200
FOXB2		NPS	GABRA4	NPY4R	TNFSF10	TNFRSF6B	FGF11	CDHR1	CD207
FOXC1		NPVF	GABRA5	NPY4R2	TNFSF11	TNFRSF7	FGF12	CDHR2	CD209
FOXC2		NPW	GABRA6	NPY5R	TNFSF12	TNFRSF8	FGF13	CDHR3	CD22
FOXD1		NPY	GABRB1	NPY6R	TNFSF13	TNFRSF9	FGF14	CDHR4	CD226
FOXD2		NTS	GABRB2	NRXN1	TNFSF13B	TNFRSF11A	FGF16	CDHR5	CD24
FOXD3		NUCB2	GABRB3	NRXN2	TNFSF14	TNFRSF11B	FGF17	CELSR1	CD244
FOXD4		NXPH1	GABRD	NRXN3	TNFSF15	TNFRSF12A	FGF18	CELSR2	CD247
FOXD5		NXPH2	GABRE	NTSR1	IFNA1	TNFRSF13B	FGF19	CELSR3	CD248
FOXE1		NXPH3	GABRG1	NTSR2	IFNA2	TNFRSF13C	FGF20	CLSTN1	CD27
FOXE2		NXPH4	GABRG2	OPRD1	IFNA4	TNFRSF14	FGF21	CLSTN2	CD274
FOXE3		OXT	GABRG3	OPRK1	IFNA5	TNFRSF17	FGF22	CLSTN3	CD276
FOXF1		PDYN	GABRP	OPRL1	IFNA7	TNFRSF18	FGF23	DCHS1	CD28
FOXF2		PENK	GABRQ	OPRM1	IFNA8	TNFRSF19	SEMA3A	DCHS2	CD300A
FOXG1		PMCH	GABRR1	OXTR	IFNA10	TNFRSF19L	SEMA3B	DSC1	CD300C
FOXH1		PNOC	GABRR2	PRLHR	IFNA13	TNFRSF21	SEMA3C	DSC2	CD300E
FOXI1		POMC	GABRR3	PRLR	IFNA14	TNFRSF25	SEMA3D	DSC3	CD302
FOXI2		PPY	GABBR1	RAMP1	IFNB1	TRAILR1	SEMA3E	DSG1	CD320
FOXJ1		PRL	GABBR2	RAMP2	IFNE	TRAILR2	SEMA3F	DSG2	CD33
FOXJ2		PRLH	GRIA1	RAMP3	IFNG	TRAILR3	SEMA3G	DSG3	CD34
FOXJ3		PTHLH	GRIA2	RXFP1	IFNW1	TRAILR4	SEMA4A	DSG4	CD36
FOXK1		PYY	GRIA3	RXFP2	IFNZ	IFNAR1	SEMA4B	FAT1	CD37
FOXK2		RETLA	GRIA4	RXFP3	TGFB1	IFNAR2	SEMA4C	FAT2	CD38
FOXM1		RETLB	GRID1	SCTR	TGFB2	IFNGR1	SEMA4D	FAT3	CD3D
FOXN1		RETLG	GRID2	SSTR1	TGFB3	IFNGR2	SEMA4F	FAT4	CD3E
FOXN2		RETN	GRIK1	SSTR2	CCL1	ACVR1C	SEMA4G	PCDH1	CD3G
FOXN3		RLN1	GRIK2	SSTR3	CCL2	ATF2	SEMA5A	PCDH7	CD4
FOXN4		RLN2	GRIK3	SSTR4	CCL3	ENG	SEMA5B	PCDH8	CD40
FOXO1		RLN3	GRIK4	SSTR5	CCL3L1	TGFBR1	SEMA6A	PCDH9	CD40LG
FOXO3		SCG2	GRIK5	TACR1	CCL3L3	TGFBR2	SEMA6B	PCDH10	CD44
FOXO4		SCG3	GRIN1	TACR2	CCL4	TGFBR3	SEMA6C	PCDH11X	CD46
FOXO6		SCG5	GRIN2A	TACR3	CCL4L1	ACKR1	SEMA6D	PCDH11Y	CD47
FOXP1		SCT	GRIN2B	TRHR	CCL4L2	ACKR2	SEMA7A	PCDH12	CD48
FOXP2		SST	GRIN2C	UTSR2	CCL5	ACKR3	AMH	PCDH15	CD5
FOXP3		TAC1	GRIN2D	VIPR1	CCL7	ACKR4	ANGPT1	PCDH17	CD52
FOXP4		TAC3	GRIN3A	VIPR2	CCL8	CCRL2	ANGPT2	PCDH18	CD53
FOXQ1		TRH	GRIN3B		CCL11	PITPNM3	ANGPT4	PCDH19	CD55
FOXR1		UBL5	GRM1		CCL13	CCR1	ANGPTL1	PCDH20	CD58
FOXR2		UCN	GRM2		CCL14	CCR10	ANGPTL3	PCDHA1	CD59
TBXT		UCN2	GRM3		CCL15	CCR2	ANGPTL7	PCDHA2	CD6
TBR1		UCN3	GRM4		CCL16	CCR3	ANXA1	PCDHA3	CD63
TBX1		UTS2	GRM5		CCL17	CCR4	APELA	PCDHA4	CD68
TBX2		VGF	GRM6		CCL18	CCR5	APP	PCDHA5	CD69
TBX3		VIP	GRM7		CCL19	CCR6	AREG	PCDHA6	CD7
TBX4			GRM8		CCL20	CCR7	ARF1	PCDHA7	CD70
TBX5					CCL21	CCR8	ARHGDIB	PCDHA8	CD72
TBX6					CCL22	CCR9	BID	PCDHA9	CD74
TBX10					CCL23	CX3CR1	C3	PCDHA10	CD79A
TBX15					CCL24	CXCR1	C5	PCDHA11	CD79B
TBX18					CCL25	CXCR2	CALM1	PCDHA12	CD80
TBX19					CCL26	CXCR3	CALM2	PCDHA13	CD81
TBX20					CCL27	CXCR4	CALM3	PCDHA14	CD82
TBX21					CCL28	CXCR5	CAMP	PCDHAC1	CD83
TBX22					CXCL1	CXCR6	CD274	PCDHAC2	CD84
HOXA1					CXCL2	XCR1	CFLAR	PCDHACT	CD86
HOXA2					CXCL3		CGA	PCDHB1	CD8A
HOXA3					CXCL5		CGB3	PCDHB2	CD8B
HOXA4					CXCL6		COPA	PCDHB3	CD9
HOXA5					CXCL8		CSF3	PCDHB4	CD93
HOXA6					CXCL9		CTSG	PCDHB5	CD96
HOXA7					CXCL10		DEFB4A	PCDHB6	CD99
HOXA8					CXCL11		EPO	PCDHB7	CDCP1
HOXA9					CXCL12		F2	PCDHB8	CDH1
HOXA10					CXCL13		FGA	PCDHB9	CDH2
HOXA11					CXCL14		FGB	PCDHB10	CDH5
HOXA12					CXCL16		FGG	PCDHB11	CEACAM1
HOXA13					CXCL17		FLT3LG	PCDHB12	CEACAM3
HOXB1					CX3CL1		FN1	PCDHB13	CEACAM5
HOXB2					XCL1		FSHB	PCDHB14	CEACAM6
HOXB3					XCL2		GCG	PCDHB15	CEACAM8
HOXB4							GDF1	PCDHB16	CLEC10A
HOXB5							GDF2	PCDHB17P	CLEC12A
HOXB6							GDF3	PCDHB18P	CLEC4A
HOXB7							GDF9	PCDHB19P	CLEC4C
HOXB8							GDF10	PCDHGA1	CLEC4D
HOXB9							GUCA2A	PCDHGA2	CLEC4M
HOXB13							GUCA2B	PCDHGA3	CLEC7A
HOXC4							HEBP1	PCDHGA4	CLEC9A
HOXC5							HTT	PCDHGA5	CR1
HOXC6							ICAM1	PCDHGA6	CR2
HOXC8							ICAM2	PCDHGA7	CRTAM
HOXC9							ICOSLG	PCDHGA8	CSF1R
HOXC10							INSL3	PCDHGA9	CSF2RA
HOXC11							INSL5	PCDHGA10	CSF2RB
HOXC12							LGALS1	PCDHGA11	CSF3R
HOXC13							LGALS3	PCDHGA12	CTLA4
HOXD1							LGALS3BP	PCDHGB1	CXCR1
HOXD3							LGALS9	PCDHGB2	CXCR2
HOXD4							LHB	PCDHGB3	CXCR3
HOXD8							LIF	PCDHGB4	CXCR4
HOXD9							LRRC4B	PCDHGB5	CXCR5
HOXD10							MMP1	PCDHGB6	CXCR6
HOXD11							MMP13	PCDHGB7	DDR1
HOXD12							MT-RNR2	PCDHGB8P	DPP4
HOXD13							NCAN	PCDHGB9P	ENG
RUNX1							NCR3LG1	PCDHGC3	ENPEP
RUNX2							NDP	PCDHGC4	ENPP3
RUNX3							PDCD1LG2	PCDHGC5	ENTPD1
E2F1							PPBP	PCDHGCT	EPCAM
E2F2							PROC	RET	ERBB2
E2F3							PROK1	AATK	EVI2B
E2F4							PROK2	ACVR1	F11R
E2F5							PSAP	ACVR1B	F3
E2F6							PTH	ACVR1C	FAS
E2F7							PTH2	ACVR2A	FASLG
E2F8							PTN	ACVR2B	FCAMR
EHF							QRFP	ACVRL1	FCAR
ELF1							RAC1	ALK	FCER2
ELF2							RAC2	AMHR2	FCGR1A
ELF3							RAC3	AXL	FCGR2A
ELF4							RARRES2	BMPR1A	FCGR2B
ELF5							RB1	BMPR1B	FCGR2C
ELK1							RGS2	BMPR2	FCGR3A
ELK3							SAA1	CSF1R	FCGR3B
ELK4							SELPLG	DDR1	FCRL1
ERF							SPP1	DDR2	FCRL2
ERG							THPO	EGFR	FCRL3
ETS1							TSHB	ERBB2	FCRL4
ETS2							UTS2B	ERBB3	FCRL5
ETV1							VCAM1	ERBB4	FGFR1
ETV2							VTN	FGFR1	FGFR2
ETV3							VWF	FGFR2	FGFR3
ETV3L							WIF1	FGFR3	FGFR4
ETV4								FGFR4	FLT3
ETV5								FLT1	FUT3
ETV6								FLT3	FUT4
ETV7								FLT4	FZD10
FEV								GUCY2C	FZD4
FLI1								GUCY2D	FZD9
GABPA								GUCY2EP	GGT1
SPDEF								GUCY2F	GP1BA
SPIB								GUCY2GP	GP1BB
SPIC								IGF1R	GP5
SPI1								INSR	GP9
FOS								INSRR	GYPA
FOSB								KDR	GYPB
FOSL1								KIT	GYPC
FOSL2								LMTK2	HAVCR1
JUN								LMTK3	HMMR
JUNB								LTK	ICAM1
JUND								MERTK	ICAM2
								MET	ICAM3
								MST1R	ICAM4
								MUSK	ICOS
								NPR1	ICOSLG
								NPR2	IFITM1
								NTRK1	IFNGR1
								NTRK2	IGF1R
								NTRK3	IGF2R
								PDGFRA	IGLL1
								PDGFRB	IGSF8
								PTK7	IL10RA
								RET	IL10RB
								ROR1	IL12RB1
								ROR2	IL13RA1
								ROS1	IL13RA2
								RYK	IL15RA
								STYK1	IL17RA
								TEK	IL18R1
								TIE1	IL18RAP
								TYRO3	IL1R1
								MC1R	IL1R2
								MC2R	IL21R
								MC3R	IL2RA
								MC4R	IL2RB
								MC5R	IL2RG
								MCHR1	IL3RA
								MCHR2	IL4R
									IL5RA
									IL6R
									IL6ST
									IL7R
									IL9R
									INSR
									ITGA1
									ITGA2
									ITGA2B
									ITGA3
									ITGA4
									ITGA5
									ITGA6
									ITGAD
									ITGAE
									ITGAL
									ITGAM
									ITGAV
									ITGAX
									ITGB1
									ITGB2
									ITGB3
									ITGB4
									JAG1
									JAM2
									KDR
									KEL
									KIR2DL1
									KIR2DL2
									KIR2DL3
									KIR2DL4
									KIR2DL5A
									KIR2DS1
									KIR2DS2
									KIR2DS4
									KIR2DS5
									KIR3DL1
									KIR3DL2
									KIR3DL3
									KIR3DP1
									KIT
									KLRB1
									KLRC1
									KLRC2
									KLRD1
									KLRK1
									L1CAM
									LAG3
									LAIR1
									LAIR2
									LAMP1
									LAMP2
									LAMP3
									LEPR
									LIFR
									LILRA1
									LILRA2
									LILRA3
									LILRA4
									LILRA5
									LILRA6
									LILRB1
									LILRB2
									LILRB3
									LILRB4
									LILRB5
									LILRP1
									LILRP2
									LRP1
									LY75
									LY9
									MCAM
									MELTF
									MME
									MPL
									MRC1
									MRC2
									MS4A1
									MSR1
									MST1R
									MUC1
									NCAM1
									NCR1
									NCR2
									NCR3
									NECTIN1
									NECTIN2
									NECTIN3
									NGFR
									NRP1
									NT5E
									PDCD1
									PDCD1LG2
									PDGFRA
									PDGFRB
									PECAM1
									PI16
									PLAUR
									PLXNC1
									PRNP
									PROCR
									PROM1
									PSG1
									PTGDR2
									PTGFRN
									PTPRC
									PTPRJ
									PVR
									RHAG
									RHCE
									RHD
									S1PR1
									SDC1
									SDC2
									SELE
									SELL
									SELP
									SELPLG
									SEMA4D
									SEMA7A
									SIGLEC1
									SIGLEC5
									SIGLEC6
									SIGLEC7
									SIGLEC9
									SIRPA
									SIRPB1
									SIRPG
									SLAMF1
									SLAMF6
									SLAMF7
									SLAMF8
									SLC44A1
									SLC4A1
									SLC7A5
									SPN
									TEK
									TFRC
									THBD
									THY1
									TLR1
									TLR10
									TLR2
									TLR3
									TLR4
									TLR6
									TLR8
									TLR9
									TNFRSF10A
									TNFRSF10B
									TNFRSF10C
									TNFRSF10D
									TNFRSF11A
									TNFRSF12A
									TNFRSF13B
									TNFRSF13C
									TNFRSF14
									TNFRSF17
									TNFRSF18
									TNFRSF1A
									TNFRSF1B
									TNFRSF21
									TNFRSF4
									TNFRSF8
									TNFRSF9
									TNFSF10
									TNFSF11
									TNFSF13
									TNFSF13B
									TNFSF14
									TNFSF4
									TNFSF8
									TREM1
									TSPAN7
									VCAM1
									VPREB1
